# Blocking primer improves detection of tick-borne pathogens in *Ixodes scapularis* (black-legged ticks) from a Lyme disease hotspot region in eastern Ontario, Canada

**DOI:** 10.64898/2026.08.17.745364

**Authors:** Sreevatshan K. Srinivasan, Sima Afsharnezhad, Amber R. Paulson, Damian C. Bourne, Zhengxin Sun, Lisa F. Carver, Jad Tirani, Henry Wong, Calvin J. Sjaarda, Shu He, Prameet M. Sheth, Robert I. Colautti

**Affiliations:** Department of Biology, Queen’s University, 116 Barrie Street, Kingston, Ontario, K7L 3N6, Canada; Environmental Assessment Office, British Columbia Ministry of Environment and Parks, Victoria, BC, V8W 9V1, Canada; Department of Biomedical and Molecular Sciences, Queen’s University, 18 Stuart St., Kingston, ON, K7L 3N6, Canada; Department of Pathology and Molecular Medicine, Queen’s University, 88 Stuart St., Kingston, ON, K7L 2V6 Canada; Division of Microbiology, Kingston Health Sciences Center, 76 Stuart St., Kingston, ON, K7L 2V7 Canada

## Abstract

Tick-borne pathogen (TBP) surveillance strategies that rely exclusively on targeted methods like PCR (PCR) or immunoblots do not benefit from strain-level sequence variation. Bacterial 16S rRNA metabarcoding offers more agnostic detection but is constrained in *I. scapularis* by the dominance of a maternally inherited endosymbiont, *Rickettsia buchneri*. Here we report the design and evaluation of three *R. buchneri*-specific blocking primers to suppress endosymbiont amplification during full-length 16S rRNA library preparation. Of these, primer 18F-Rb-C3 reduced *R. buchneri* relative abundance approximately 32-fold. We applied 18F-Rb-C3 with V4-16S metabarcode sequencing on 67 ticks collected from farm animals in Eastern Ontario and compared *Borrelia* species detection against qPCR. The V4-16S rRNA metabarcoding identified *Borrelia* species in 21 samples, whereas qPCR detected *Borrelia* in 24 samples and 11 samples were detected by both methods. Additionally, metabarcoding detected *Anaplasma phagocytophilum* in 12 samples, including seven samples coinfected with *Borrelia,* in the same assay. Variation relevant to strain surveillance was also detected by sequencing, though V4-16S was not sufficient to resolve closely related *Borrelia* genospecies or *A. phagocytophilum* variants. These findings demonstrate that blocking primer 18F-Rb-C3 enhances sensitivity of amplicon sequencing to the level of qPCR while also detecting other pathogens and sequence variants in a single assay.
