## Supplementary material for "Blocking primer improves detection of tick-borne pathogens in *Ixodes scapularis* (black-legged ticks) from a Lyme disease hotspot region in eastern Ontario, Canada": Table S1

### Sheet: 16S V4 PCR1  primers 
Primer name	sequencing primer	spacers	target primer (515F)	Composite primers
515F_Seq_SP1	CTACACGTTCAGAGTTCTACAGTCCGACGATC	TCGCATA	GTGYCAGCMGCCGCGGTAA	CTACACGTTCAGAGTTCTACAGTCCGACGATCTCGCATAGTGYCAGCMGCCGCGGTAA
515F_Seq_SP2	CTACACGTTCAGAGTTCTACAGTCCGACGATC	CGCATA	GTGYCAGCMGCCGCGGTAA	CTACACGTTCAGAGTTCTACAGTCCGACGATCCGCATAGTGYCAGCMGCCGCGGTAA
515F_Seq_SP3	CTACACGTTCAGAGTTCTACAGTCCGACGATC	GCATA	GTGYCAGCMGCCGCGGTAA	CTACACGTTCAGAGTTCTACAGTCCGACGATCGCATAGTGYCAGCMGCCGCGGTAA
515F_Seq_SP4	CTACACGTTCAGAGTTCTACAGTCCGACGATC	CATA	GTGYCAGCMGCCGCGGTAA	CTACACGTTCAGAGTTCTACAGTCCGACGATCCATAGTGYCAGCMGCCGCGGTAA
515F_Seq_SP5	CTACACGTTCAGAGTTCTACAGTCCGACGATC	ATA	GTGYCAGCMGCCGCGGTAA	CTACACGTTCAGAGTTCTACAGTCCGACGATCATAGTGYCAGCMGCCGCGGTAA
515F_Seq_SP6	CTACACGTTCAGAGTTCTACAGTCCGACGATC	TA	GTGYCAGCMGCCGCGGTAA	CTACACGTTCAGAGTTCTACAGTCCGACGATCTAGTGYCAGCMGCCGCGGTAA
515F_Seq_SP7	CTACACGTTCAGAGTTCTACAGTCCGACGATC	A	GTGYCAGCMGCCGCGGTAA	CTACACGTTCAGAGTTCTACAGTCCGACGATCAGTGYCAGCMGCCGCGGTAA
515F_Seq_SP8	CTACACGTTCAGAGTTCTACAGTCCGACGATC		GTGYCAGCMGCCGCGGTAA	CTACACGTTCAGAGTTCTACAGTCCGACGATCGTGYCAGCMGCCGCGGTAA
Primer name	sequencing primer	spacers	target primer (806R)	Composite primers
806R_Seq_RSP1	GTGACTGGAGTTCAGACGTGTGCTCTTCCGATCT		GGACTACNVGGGTWTCTAAT	GTGACTGGAGTTCAGACGTGTGCTCTTCCGATCTGGACTACNVGGGTWTCTAAT
806R_Seq_RSP2	GTGACTGGAGTTCAGACGTGTGCTCTTCCGATCT	T	GGACTACNVGGGTWTCTAAT	GTGACTGGAGTTCAGACGTGTGCTCTTCCGATCTTGGACTACNVGGGTWTCTAAT
806R_Seq_RSP3	GTGACTGGAGTTCAGACGTGTGCTCTTCCGATCT	CT	GGACTACNVGGGTWTCTAAT	GTGACTGGAGTTCAGACGTGTGCTCTTCCGATCTCTGGACTACNVGGGTWTCTAAT
806R_Seq_RSP4	GTGACTGGAGTTCAGACGTGTGCTCTTCCGATCT	ACT	GGACTACNVGGGTWTCTAAT	GTGACTGGAGTTCAGACGTGTGCTCTTCCGATCTACTGGACTACNVGGGTWTCTAAT
806R_Seq_RSP5	GTGACTGGAGTTCAGACGTGTGCTCTTCCGATCT	CACT	GGACTACNVGGGTWTCTAAT	GTGACTGGAGTTCAGACGTGTGCTCTTCCGATCTCACTGGACTACNVGGGTWTCTAAT
806R_Seq_RSP6	GTGACTGGAGTTCAGACGTGTGCTCTTCCGATCT	TCACT	GGACTACNVGGGTWTCTAAT	GTGACTGGAGTTCAGACGTGTGCTCTTCCGATCTTCACTGGACTACNVGGGTWTCTAAT
806R_Seq_RSP7	GTGACTGGAGTTCAGACGTGTGCTCTTCCGATCT	ATCACT	GGACTACNVGGGTWTCTAAT	GTGACTGGAGTTCAGACGTGTGCTCTTCCGATCTATCACTGGACTACNVGGGTWTCTAAT
806R_Seq_RSP8	GTGACTGGAGTTCAGACGTGTGCTCTTCCGATCT	GATCACT	GGACTACNVGGGTWTCTAAT	GTGACTGGAGTTCAGACGTGTGCTCTTCCGATCTGATCACTGGACTACNVGGGTWTCTAAT
